# Copper sensing by OXA1L triggers a mitochondria-to-nucleus stress response to restrain cuproptosis

**DOI:** 10.64898/2026.11.17.767466

**Authors:** Xueliang Yang, Chong Wei, Ye Lu, Qinglin Li, Xin Liu, Gang Shao, Shuyuan Zhang, Hengzhi Li, Yuzhe Wang, Keke Zheng, Xiaoyan Dai, Jian Kang, Chulin Sha, Qiang Zhang, Caiyun Fu

## Abstract

Copper overload triggers cuproptosis, a regulated cell death driven by aggregation of lipoylated DLAT and collapse of mitochondrial proteostasis. How cells sense this stress and mount an adaptive response is unknown. Here, combining time-resolved proximity-labeling proteomics across five subcellular compartments with genetic and biochemical dissection, we define a mitochondria-to-nucleus retrograde surveillance pathway. Copper binding to the inner-membrane insertase OXA1L requires His170, His172 and His209, disrupting OXA1L function and MRPL20 incorporation into the assembling 39S mitoribosome. Processed MRPL20 subsequently translocates to the nucleus, where it binds to ATF5 and drives activation of the mitochondrial unfolded protein response (UPR^mt^). Parallelly, the integrated stress response (ISR) converges on ATF5 to further amplify UPR^mt^ output via transcriptional and translational upregulation of ATF5 abundance. Functionally, UPR^mt^ activation limits DLAT oligomerization and restrains cuproptosis. Pharmacological inhibition of the UPR^mt^ enhances copper-induced cytotoxicity and suppresses xenograft growth, uncovering a therapeutic vulnerability for copper-based cancer therapy.
