## Supplementary material for "Copper sensing by OXA1L triggers a mitochondria-to-nucleus stress response to restrain cuproptosis": All Table: Table S4-The boutique RNAi and overexpression screen.xlsx

### Sheet: top-ranking
Gene name	Cell Viability (overexpression vs control)	T-test (overexpression vs control)	Cell Viability (shRNA vs control)	T-test (shRNA-1 vs control)	T-test (shRNA-2 vs control)
LEMD3	1.05	0.49	1.03	0.78	0.53
OSBPL8A	0.98	0.64	0.97	0.34	0.97
GARS1	1.05	0.51	1.01	0.48	0.53
TNRC15	1.01	0.91	0.98	0.85	0.18
HEL-S-284	0.96	0.2	0.96	0.58	0.24
TXNRD1	0.99	0.74	1.06	0.31	0.12
NUP214	0.95	0.53	0.98	0.54	0.75
DHX30	0.97	0.71	1.04	0.13	0.85
KHSRP	0.97	0.53	0.87	0.03	0.0135
UPF1	0.97	0.64	1.05	0.18	0.89
EIF3M	1.07	0.2	1.04	0.34	0.91
KRT33B	0.98	0.72	1.03	0.56	0.7
EGFR	1.03	0.46	1.01	0.76	0.95
NUP153	1.01	0.93	0.95	0.18	0.17
UBAP2L	0.98	0.66	1.1	0.2	0.08
SPTBN1	1.04	0.52	0.98	0.22	0.85
NOP2	0.97	0.62	1	0.56	0.73
RRBP1	0.97	0.71	1.03	0.66	0.29
AHCYL1	0.93	0.21	1	0.33	0.18
CCAR2	1.01	0.91	0.99	0.86	0.9
LIMS4	1.01	0.95	0.99	0.87	0.81
GMPS	0.99	0.74	0.99	0.58	0.97
ZNF326	1.02	0.62	0.98	0.02	0.39
TGM2	0.92	0.0543	0.96	0.27	0.24
STRAP	0.89	0.06	0.95	0.33	0.25
TMEM219	1.08	0.44	1	0.94	0.98
SMC4	1.04	0.64	1	0.92	0.87
SLC30A7	0.94	0.47	0.96	0.34	0.98
ARMC6	0.97	0.65	0.96	0.28	0.89
MRPL20	0.96	0.61	0.52	0.000452	0.000243
RPL36	1.12	0.28	1.04	0.65	0.39
PTBP1	0.97	0.66	1.02	0.87	0.56
BAG6	0.87	0.16	0.96	0.35	0.83
SSRP1	0.95	0.17	1	0.94	0.98
MTDH	1.01	0.92	0.97	0.61	0.62
TPD52L2	1.06	0.31	1.01	0.74	0.98
CHCHD3	0.96	0.5	1.43	0.03	0.00268
ADRM1	0.99	0.83	0.98	0.31	0.78
EIF2S1	1.07	0.34	1.05	0.33	0.73
FEN1	1.07	0.29	1.02	0.52	0.84
PSMA4	0.96	0.63	0.99	0.52	0.75
LIMA1	0.97	0.63	1.01	0.98	0.51
SCYL1	0.99	0.89	0.98	0.64	0.8
EIF3K	1	0.96	0.99	0.78	0.93
CYR61	1.1	0.15	1.06	0.5	0.34
PAICS	0.93	0.07	0.96	0.02	0.6
SHTN1	0.97	0.57	0.96	0.71	0.52
PRDX4	0.98	0.72	0.99	0.8	0.48
ABCE1	0.99	0.79	1.01	0.36	0.63
HSPC031	1.05	0.32	1.01	0.83	0.75
CDC42EP1	1.1	0.18	1.02	0.82	0.09
GNL3	1.01	0.92	1.04	0.71	0.66
RPS24	0.98	0.76	1.03	0.68	0.69
MCM6	1.05	0.41	1	0.51	0.57
EIF2S2	0.98	0.81	1	0.51	0.00559
RIC8A	1.03	0.67	1.02	0.46	0.92
PELO	0.97	0.68	0.99	0.92	0.73
CARHSP1	0.96	0.79	0.98	0.95	0.43
DNAJB11	0.97	0.8	0.99	0.89	0.56
SFRS3	0.96	0.29	0.95	0.53	0.17
NPM3	1.08	0.11	1.05	0.56	0.25
HSPA5	0.98	0.77	0.93	0.45	0.22
VDAC2	1.12	0.03	1.02	0.51	0.92
IARS2	1.03	0.61	1	0.92	0.85
TRIM28	1.79	0.000508	1.06	0.22	0.73
DSG2	1.11	0.12	1.04	0.23	1
DDX18	1	0.95	1.07	0.58	0.19
FTSJ3	1.01	0.78	1.02	0.9	0.55
PRPF8	1.01	0.64	1.06	0.52	0.00462
GFM1	1.09	0.36	1.04	0.59	0.78
UHRF2	1	0.93	0.99	0.31	0.58
PSIP1	1.06	0.19	0.94	0.23	0.64
DEK	1.04	0.6	1.04	0.38	0.96
GNG12	1.02	0.61	0.96	0.37	0.64
RAI14	1.03	0.77	1.06	0.42	0.79
HARS1	0.98	0.82	1	0.82	0.88
NOL11	1.02	0.76	1.01	0.65	0.79
EHD4	0.93	0.32	0.98	0.14	0.78
XRCC5	0.96	0.59	1.01	0.9	0.63
TMPO	0.97	0.62	0.99	0.04	0.43
EBNA1BP2	1.05	0.35	0.96	0.17	0.76
UTP15	0.98	0.77	0.99	0.77	0.63
PDCD11	1.02	0.83	1.07	0.36	0.17
MYBBP1A	1.06	0.47	1.02	0.82	0.79
CORO7	1	0.96	0.97	0.52	0.72
NOP56	0.91	0.17	0.9	0.0515	0.08
GNB2	0.94	0.28	0.92	0.02	0.27
NFIC	0.99	0.84	0.99	0.68	0.48
RPL15	1.07	0.42	1.14	0.12	0.0124
MYO1B	0.99	0.91	1.01	0.26	0.22
UBTD1	0.97	0.27	0.96	0.96	0.02
BAZ2A	0.93	0.07	0.93	0.22	0.02
PSMD4	1.13	0.14	1.05	0.43	0.82
DDX54	0.95	0.39	0.94	0.26	0.12
HMGA1	1.04	0.65	1.01	0.73	0.51
USF2	1.02	0.82	0.94	0.39	0.43
BAZ1A	1.05	0.34	1.03	0.87	0.31
DCAF13	0.95	0.47	0.99	0.11	0.52
LAMTOR1	0.96	0.49	0.99	0.58	0.31
SAFB2	1.01	0.81	1	0.53	0.56
PHIP	1.16	0.03	1.08	0.02	0.19
GPRC5A	0.96	0.56	0.96	0.4	0.64
WDR74	1.02	0.71	1.04	0.67	0.34
IMP3	0.99	0.88	0.91	0.29	0.19
BICD2	0.95	0.3	0.98	0.73	0.73
RPS9	1.04	0.67	1.03	0.64	0.93
MELTF	1.03	0.74	1.04	0.67	0.66
HEL-S-276	1.02	0.86	1.01	0.79	0.94
MTHFD1L	1.03	0.42	0.96	0.66	0.00329
BOP1	1.1	0.07	1.07	0.41	0.26
APMAP	0.95	0.15	0.92	0.0119	0.27
AXL	0.95	0.42	0.97	0.63	0.54
SPTAN1	0.91	0.34	0.98	0.99	0.29
ATXN10	0.91	0.26	1	1	0.99
NOL10	0.92	0.03	0.92	0.03	0.02
CRIP2	0.99	0.87	1.03	0.45	0.63
RBM19	0.95	0.29	0.92	0.45	0.1
WDR43	1.07	0.27	0.93	0.53	0.34
NSA2	1	0.96	0.93	0.6	0.04
PARP1	0.93	0.23	0.91	0.12	0.02
CCND1	1.02	0.66	1.03	0.28	0.67
RRP15	1.01	0.88	0.99	0.07	0.06
RRM1	1.02	0.6	1.02	0.18	0.67
MYO1C	0.95	0.44	0.94	0.33	0.09
NOC3L	1.04	0.63	1	0.75	0.67
UTP6	1.03	0.59	1.01	0.56	0.72
NOP53	1.04	0.43	0.99	0.94	0.58
SFPQ	1.01	0.83	0.99	0.46	0.48
HSPA6	1.03	0.67	1.02	0.56	0.89
IMMT	1.01	0.78	1.02	0.49	1
EFTUD2	1	0.96	0.99	0.95	0.7
ECD	0.98	0.78	1.04	0.81	0.4
GGNBP2	1.01	0.87	1.1	0.29	0.19
SUMO2	1.02	0.79	0.99	0.32	0.63
BOLA2B	0.98	0.74	0.98	0.46	0.99
MCTS1	0.95	0.32	0.93	0.25	0.12
DTL	1.08	0.28	1.1	0.1	0.13
SNRPA	0.96	0.62	1.01	0.45	0.74
IRF2BP1	0.95	0.44	1.05	0.49	0.42
IRF2BP2	0.97	0.76	0.98	0.8	0.94
DCUN1D5	0.96	0.45	1.07	0.3	0.14
DPH1	1.01	0.84	1.08	0.38	0.12
AKAP1	0.94	0.45	1.04	0.27	0.96
PSMA2	0.97	0.64	1	0.43	0.64
IER2	1.06	0.36	0.97	0.35	0.9
RNF114	0.51	0.00546	1.49	0.00197	0.00403
COX6A1	1.03	0.79	0.94	0.67	0.42
COMMD4	0.99	0.83	1.01	0.93	0.82
APEX1	0.97	0.65	0.98	0.06	0.49
SNTB2	0.89	0.1	0.84	0.00946	0.013
SEC61A1	1.04	0.43	1.03	0.38	0.92
CCT7	0.91	0.16	1	0.65	0.82
HSPA1B	1.04	0.62	0.98	0.73	0.37
ITGA2	1.08	0.02	1.11	0.00648	0.18
TCP1	0.95	0.41	1	0.62	0.53
CCT4	1.08	0.3	1.04	0.33	1
CCT3	1.06	0.47	1.09	0.4	0.31
VCP	0.97	0.64	1.05	0.4	0.62
ATP5F1A	0.96	0.59	0.98	0.44	0.86
UBE1	1.04	0.35	0.99	0.41	0.56
STAT3	0.97	0.75	0.97	0.84	0.51
GAK	0.91	0.32	0.94	0.45	0.64
SEC63	1.01	0.73	1.06	0.49	0.03
DNAJB1	0.96	0.55	0.94	0.35	0.4
SEC11L1	1.01	0.89	1.05	0.19	0.27
ATP5F1B	0.99	0.91	1.02	0.84	0.43
SRP54	1.01	0.89	1.02	0.6	0.91
MSH2	0.93	0.1	0.99	0.62	0.22
SDHA	0.92	0.31	0.89	0.18	0.2
PHB	1.03	0.7	0.99	0.98	0.74
RANBP5	1.01	0.93	0.99	0.49	0.38
ATP2A2	0.95	0.33	1.07	0.3	0.31
SLC30A1	0.59	0.00593	1.14	0.03	0.00483
ABCB6	0.92	0.14	0.95	0.23	0.72
NDUFA4	1.06	0.11	1.04	0.68	0.26
NDUFB9	0.98	0.81	0.97	0.66	0.64
NDUFS2	0.98	0.75	1.01	0.91	0.74
PLEKHA2	0.91	0.24	0.93	0.65	0.19
SCO2	1.05	0.49	0.98	0.79	0.81
SOD1	0.95	0.44	0.99	0.86	0.65
STEAP3	0.39	0.00128	1.36	0.00109	0.0455
CUL7	1	0.95	1.01	0.79	0.75
OPA1	0.97	0.54	1.02	0.88	0.46
HIF1a	1.01	0.78	1.02	0.28	0.15
ATOX1	0.86	0.16	1	0.91	0.88
CCS	1.17	0.04	1.04	0.97	0.21
TNIP1	1.09	0.04	1.04	0.49	0.14
IKBKG	0.94	0.45	1.05	0.3	0.73
COX11	0.91	0.06	0.93	0.24	0.33
SLC25A3	1.01	0.93	0.93	0.14	0.68
HMOX1	0.96	0.56	0.98	0.45	0.67
ATP6V1H	1.05	0.18	1.08	0.04	0.17
DLAT	0.91	0.17	1.6	0.000429	0.000728
ACP1	1.04	0.54	1.02	0.76	0.34
ALDH18A1	0.99	0.92	1.02	0.79	0.92
PYCR2	0.89	0.02	0.98	0.72	0.85
GLUD1	1.1	0.02	1.03	0.42	0.82
CCDC93	1.02	0.67	1.04	0.52	0.77
CCDC22	1	0.98	1.08	0.06	0.04
TP53BP1	1.05	0.46	1.03	0.73	0.6
PDZD11	1.05	0.55	1.09	0.52	0.15
ACO1	1.06	0.43	0.99	0.77	0.95
PRNP	1	0.97	0.98	0.61	0.85
GPC1	1.02	0.81	0.98	0.82	0.76
DBH	1.06	0.44	1.08	0.72	0.18
HEPH	1.01	0.88	0.99	0.18	0.31
HEPHL1	0.99	0.66	0.96	0.98	0.29
CP	1.06	0.1	0.98	0.77	0.59
XIAP	0.44	0.000197	1.41	0.00491	0.0049
COX2	1.01	0.87	1.05	0.31	0.78
STUB1	0.99	0.89	0.45	0.00113	0.00113
RLIM	0.97	0.66	0.95	0.49	0.65
RNF2	0.96	0.31	0.97	0.3	0.61
RNF169	0.43	1.08e-05	1.56	0.000222	1.12e-05
RNF113A	1.05	0.31	1.01	0.86	0.84
MKRN2	1.03	0.67	1	0.88	0.94
RNF187	1.09	0.33	1.14	0.12	0.21
Topors	0.95	0.23	0.94	0.47	0.15
RING1	1.04	0.65	1.03	0.15	0.44
HUWE1	0.42	0.000222	1.55	0.000115	0.00106
USP7	1.05	0.43	1.01	0.53	0.75
DRP1	1	0.98	1.08	0.43	0.03
SMAD3	0.6	0.03	0.93	0.28	0.37
SNIP1	1.11	0.11	1.01	0.93	0.71
PRKAA2	0.99	0.92	1.3	0.00207	0.00184
FDX1	0.48	0.00164	1.48	0.000516	0.000301
ISCU	1.02	0.72	1.59	6.42e-05	0.000625
TGFB1I1	0.97	0.63	0.99	0.86	0.71
MT2A	1.15	0.53	0.92	0.06	0.00323
TRIM33	1	0.95	1.02	0.58	0.23
RBBP6	0.96	0.38	0.98	0.85	0.63
NEDD4L	1.03	0.67	1.13	0.02	0.24
ITCH	1.02	0.67	0.98	0.95	0.36
PRKN	0.94	0.36	0.97	0.41	0.96
FBXL5	0.97	0.67	1	0.8	0.87
CDC20	0.94	0.19	0.96	0.31	0.55
TRIM11	1.08	0.3	1.1	0.19	0.24
ZNF598	1.03	0.76	0.99	0.93	0.73
MTF1	1.5	0.000487	0.48	0.00205	0.000563
NINJ1	1.12	0.0137	0.48	0.000292	0.000146
MT-1M	1.01	0.71	1	0.18	0.28
FBXW11	1.01	0.88	1.04	0.32	0.22
CYLD	0.97	0.59	1.01	0.24	0.5
NKAP	0.93	0.14	0.98	0.31	0.78
OXA1L	0.38	0.16	1.53	0.1	0.06
STK11	0.4	1.53e-05	1.49	0.0122	0.00672
PSMB2	1.02	0.79	1.02	0.87	0.33
STX5	1.05	0.3	0.98	0.82	0.7
PSMD1	0.98	0.68	1	0.79	0.7
RAB34	0.92	0.24	0.94	0.9	0.17
JTV1	0.91	0.09	0.88	0.04	0.06
MICAL2	1.01	0.82	1.05	0.44	0.3
SF3B2	0.98	0.45	0.96	0.73	0.08
SNRPB2	0.9	0.18	0.98	0.87	0.77
SLC7A5	0.91	0.35	0.99	0.71	0.98
TFG	1.03	0.6	1.03	0.79	0.52
CLNS1A	1.01	0.87	0.97	0.24	0.94
ILF2	0.95	0.3	1.04	0.98	0.24
POLDIP2	0.91	0.31	0.96	0.73	0.4
TFL1	0.86	0.06	0.91	0.35	0.19
UHRF1	0.99	0.9	1.01	0.96	0.9
SLC25A36	1.08	0.18	1.07	0.3	0.6
SLC45A4	0.96	0.65	1.02	0.8	0.58
SLC25A22	0.96	0.25	0.94	0.29	0.42
SLC25A39	0.98	0.82	1.04	1	0.44
SLC25A40	1.03	0.55	0.96	0.76	0.0535
FXN	0.98	0.84	1.19	0.21	0.32
NUP54	0.93	0.06	0.96	0.71	0.06
SLC7A11	1	0.92	1.07	0.51	0.11
SCF	1.03	0.26	1.08	0.28	0.03
NUFIP2	0.91	0.1	0.96	0.22	0.6
NUFIP1	0.98	0.72	1.01	0.79	0.52
RPL13A	1.02	0.82	1.1	0.27	0.69
MBTPS1	0.94	0.14	0.92	0.23	0.18
MARCHF5	0.94	0.41	1.1	0.31	0.17

### Sheet: Manual confirmation
Gene name	Cell Viability (overexpression vs control)	T-test (overexpression vs control)	Cell Viability (shRNA vs control)	T-test (shRNA-1 vs control)	T-test (shRNA-2 vs control)
COMMD1	1.57	0.000114	0.45	0.000458	0.000186
COMMD2	0.97	0.72	0.99	0.93	0.72
COMMD3	1.06	0.49	1.04	0.82	0.56
COMMD5	1.02	0.59	0.99	0.12	0.9
COMMD6	0.9	0.14	0.93	0.59	0.24
COMMD7	1.05	0.36	1.06	0.1	0.16
COMMD8	0.98	0.68	1	0.66	0.72
COMMD9	1.08	0.0136	0.97	0.96	0.28
COMMD10	1.01	0.86	1	0.71	0.69
TP53	1.96	0.000445	0.79	0.0464	0.95
P21	1.49	0.00272	0.43	0.06	0.00167
FZR1	1.63	0.00117	0.48	0.000244	0.000204
MCUR1	1.56	0.000615	0.46	0.000177	0.000661
YME1L1	0.96	0.25	0.66	0.000927	0.33
AFG3L2	1.09	0.3	1.01	0.7	0.8
GLS	1.53	3.98e-05	0.61	0.00238	0.00121
GLS2	1.63	0.07	1	0.63	0.51
PINK1	0.97	0.7	0.97	0.82	0.71
ATP7B	1.54	3.15e-05	0.46	0.000204	0.00571
