## Supplementary material for "Copper sensing by OXA1L triggers a mitochondria-to-nucleus stress response to restrain cuproptosis": All Table: Table S5 MIB2-Predicted Copper-Binding Residues and Corresponding Prediction Scores.xlsx

### Sheet: Binding Residues and Score
No.	Binding Residues	Template	Score
1	172H , 209H	3mk7A0	9.887
2	172H , 209H	2yevA0	4.785
3	205Y , 209H	3de8A0	4.729
4	172H , 205Y , 209H	2ztjA0	3.71
5	108E , 109Q , 133H	1jerA0	3.616
6	192H , 196Y	3w6wB1	3.383
7	347R , 350H	5hztJ0	3.331
8	192H , 196Y	3epvC0	3.032
9	205Y , 209H	1rjpA0	3.019
10	170H , 286Q , 350H	5ffcA0	2.723
11	205Y , 209H	5or3D1	2.681
12	205Y , 209H	4yzwA1	2.621
13	170H , 350H	1gmwC0	2.472
14	108E , 133H	3ppsC0	2.471
15	170H , 286Q , 350H	3zjaA0	2.47
16	192H , 196Y	4yzwA0	2.432
17	172H , 207K	5e1rF0	2.404
18	205Y , 209H	3sb6B0	2.32
19	205Y , 209H	1gmwC0	2.223
20	165E , 209H	5vgvA0	2.133
21	402T , 403H	4bwwC0	1.96
22	205Y , 209H	2zcvA0	1.934
23	347R , 349V , 350H	4zelA0	1.89
24	192H , 196Y	5vgvA0	1.871

### Sheet: AA
Residue Number	Amino Acid	Score
1	MET	-0.316
2	ALA	-0.316
3	MET	-0.316
4	GLY	-0.316
5	LEU	-0.316
6	MET	-0.316
7	CYS	0.041
8	GLY	-0.316
9	ARG	-0.316
10	ARG	0.041
11	GLU	-0.316
12	LEU	-0.316
13	LEU	-0.316
14	ARG	-0.316
15	LEU	-0.316
16	LEU	-0.316
17	GLN	-0.316
18	SER	-0.316
19	GLY	-0.316
20	ARG	-0.316
21	ARG	-0.316
22	VAL	1.366
23	HIS	1.481
24	SER	0.535
25	VAL	1.481
26	ALA	-0.316
27	GLY	-0.316
28	PRO	-0.316
29	SER	-0.316
30	GLN	-0.316
31	TRP	-0.316
32	LEU	-0.316
33	GLY	-0.316
34	LYS	-0.316
35	PRO	-0.316
36	LEU	-0.316
37	THR	-0.316
38	THR	-0.316
39	ARG	-0.316
40	LEU	-0.316
41	LEU	-0.316
42	PHE	-0.316
43	PRO	-0.316
44	VAL	-0.316
45	ALA	-0.316
46	PRO	-0.316
47	CYS	-0.316
48	CYS	-0.316
49	CYS	-0.316
50	ARG	0.639
51	PRO	-0.316
52	HIS	0.639
53	TYR	-0.316
54	LEU	0.385
55	PHE	-0.316
56	LEU	-0.316
57	ALA	-0.316
58	ALA	-0.316
59	SER	-0.316
60	GLY	-0.316
61	PRO	-0.316
62	ARG	-0.316
63	SER	-0.316
64	LEU	-0.316
65	SER	-0.316
66	THR	-0.316
67	SER	-0.316
68	ALA	-0.316
69	ILE	-0.316
70	SER	-0.316
71	PHE	-0.316
72	ALA	-0.316
73	GLU	-0.316
74	VAL	-0.316
75	GLN	-0.316
76	VAL	-0.316
77	GLN	-0.316
78	ALA	-0.316
79	PRO	-0.316
80	PRO	-0.316
81	VAL	-0.316
82	VAL	-0.316
83	ALA	-0.316
84	ALA	-0.316
85	THR	-0.316
86	PRO	-0.316
87	SER	-0.316
88	PRO	-0.316
89	THR	-0.316
90	ALA	-0.316
91	VAL	-0.316
92	PRO	-0.316
93	GLU	-0.316
94	VAL	-0.316
95	ALA	-0.316
96	SER	-0.316
97	GLY	-0.316
98	GLU	-0.316
99	THR	-0.316
100	ALA	-0.316
101	ASP	-0.316
102	VAL	-0.316
103	VAL	-0.316
104	GLN	-0.316
105	THR	0.381
106	ALA	-0.316
107	ALA	-0.316
108	GLU	3.616
109	GLN	3.616
110	SER	-0.316
111	PHE	-0.316
112	ALA	-0.316
113	GLU	-0.316
114	LEU	-0.316
115	GLY	-0.316
116	LEU	-0.316
117	GLY	-0.316
118	SER	-0.316
119	TYR	-0.316
120	THR	-0.316
121	PRO	-0.316
122	VAL	-0.316
123	GLY	-0.316
124	LEU	-0.316
125	ILE	-0.316
126	GLN	-0.316
127	ASN	-0.316
128	LEU	-0.316
129	LEU	-0.316
130	GLU	-0.316
131	PHE	-0.316
132	MET	-0.316
133	HIS	3.616
134	VAL	-0.316
135	ASP	-0.316
136	LEU	-0.316
137	GLY	-0.316
138	LEU	-0.316
139	PRO	0.645
140	TRP	-0.316
141	TRP	-0.316
142	GLY	-0.316
143	ALA	-0.316
144	ILE	-0.316
145	ALA	-0.316
146	ALA	-0.316
147	CYS	0.672
148	THR	0.672
149	VAL	-0.316
150	PHE	-0.316
151	ALA	-0.316
152	ARG	-0.316
153	CYS	-0.316
154	LEU	-0.316
155	ILE	-0.316
156	PHE	-0.316
157	PRO	-0.316
158	LEU	-0.316
159	ILE	-0.316
160	VAL	-0.316
161	THR	-0.316
162	GLY	-0.316
163	GLN	-0.316
164	ARG	-0.316
165	GLU	2.133
166	ALA	-0.316
167	ALA	1.378
168	ARG	1.138
169	ILE	-0.316
170	HIS	2.723
171	ASN	-0.316
172	HIS	9.887
173	LEU	-0.316
174	PRO	0.706
175	GLU	1.432
176	ILE	0.336
177	GLN	1.326
178	LYS	-0.316
179	PHE	-0.316
180	SER	-0.316
181	SER	-0.316
182	ARG	-0.316
183	ILE	-0.316
184	ARG	-0.316
185	GLU	-0.316
186	ALA	-0.316
187	LYS	0.584
188	LEU	-0.316
189	ALA	-0.316
190	GLY	0.607
191	ASP	1.021
192	HIS	3.383
193	ILE	-0.316
194	GLU	1.193
195	TYR	-0.316
196	TYR	3.383
197	LYS	1.193
198	ALA	-0.316
199	SER	-0.316
200	SER	-0.316
201	GLU	-0.316
202	MET	-0.316
203	ALA	-0.316
204	LEU	-0.316
205	TYR	4.729
206	GLN	0.89
207	LYS	2.404
208	LYS	1.776
209	HIS	9.887
210	GLY	-0.316
211	ILE	1.847
212	LYS	0.291
213	LEU	-0.316
214	TYR	-0.316
215	LYS	-0.316
216	PRO	-0.316
217	LEU	-0.316
218	ILE	-0.316
219	LEU	-0.316
220	PRO	-0.316
221	VAL	-0.316
222	THR	-0.316
223	GLN	-0.316
224	ALA	-0.316
225	PRO	-0.316
226	ILE	-0.316
227	PHE	-0.316
228	ILE	-0.316
229	SER	-0.316
230	PHE	-0.316
231	PHE	-0.316
232	ILE	-0.316
233	ALA	-0.316
234	LEU	-0.316
235	ARG	1.365
236	GLU	-0.316
237	MET	-0.316
238	ALA	-0.316
239	ASN	-0.316
240	LEU	-0.316
241	PRO	-0.316
242	VAL	-0.316
243	PRO	-0.316
244	SER	1.26
245	LEU	-0.316
246	GLN	-0.316
247	THR	-0.316
248	GLY	-0.316
249	GLY	-0.316
250	LEU	-0.316
251	TRP	-0.316
252	TRP	-0.316
253	PHE	-0.316
254	GLN	-0.316
255	ASP	-0.316
256	LEU	-0.316
257	THR	-0.316
258	VAL	0.181
259	SER	0.369
260	ASP	0.151
261	PRO	-0.316
262	ILE	-0.316
263	TYR	0.651
264	ILE	-0.316
265	LEU	-0.316
266	PRO	-0.316
267	LEU	-0.316
268	ALA	-0.316
269	VAL	-0.316
270	THR	-0.316
271	ALA	-0.316
272	THR	-0.316
273	MET	-0.316
274	TRP	-0.316
275	ALA	-0.316
276	VAL	-0.316
277	LEU	-0.316
278	GLU	0.559
279	LEU	-0.316
280	GLY	-0.316
281	ALA	-0.316
282	GLU	1.378
283	THR	-0.316
284	GLY	-0.316
285	VAL	-0.316
286	GLN	2.723
287	SER	1.551
288	SER	-0.316
289	ASP	-0.316
290	LEU	-0.316
291	GLN	-0.316
292	TRP	-0.316
293	MET	-0.316
294	ARG	-0.316
295	ASN	-0.316
296	VAL	-0.316
297	ILE	-0.316
298	ARG	-0.316
299	MET	-0.316
300	MET	-0.316
301	PRO	-0.316
302	LEU	-0.316
303	ILE	-0.316
304	THR	-0.316
305	LEU	-0.316
306	PRO	0.386
307	ILE	-0.316
308	THR	-0.316
309	MET	0.508
310	HIS	1.365
311	PHE	-0.316
312	PRO	-0.316
313	THR	-0.316
314	ALA	-0.316
315	VAL	-0.316
316	PHE	-0.316
317	MET	-0.316
318	TYR	-0.316
319	TRP	-0.316
320	LEU	-0.316
321	SER	-0.316
322	SER	-0.316
323	ASN	-0.316
324	LEU	-0.316
325	PHE	-0.316
326	SER	-0.316
327	LEU	-0.316
328	VAL	-0.316
329	GLN	-0.316
330	VAL	-0.316
331	SER	-0.316
332	CYS	-0.316
333	LEU	-0.316
334	ARG	-0.316
335	ILE	-0.316
336	PRO	-0.316
337	ALA	-0.316
338	VAL	-0.316
339	ARG	-0.316
340	THR	-0.316
341	VAL	-0.316
342	LEU	-0.316
343	LYS	-0.316
344	ILE	-0.316
345	PRO	1.079
346	GLN	-0.316
347	ARG	3.331
348	VAL	1.72
349	VAL	1.89
350	HIS	3.331
351	ASP	0.334
352	LEU	0.761
353	ASP	-0.316
354	LYS	1.326
355	LEU	-0.316
356	PRO	-0.316
357	PRO	-0.316
358	ARG	-0.316
359	GLU	-0.316
360	GLY	-0.316
361	PHE	-0.316
362	LEU	-0.316
363	GLU	-0.316
364	SER	-0.316
365	PHE	-0.316
366	LYS	-0.316
367	LYS	-0.316
368	GLY	-0.316
369	TRP	-0.316
370	LYS	-0.316
371	ASN	-0.316
372	ALA	-0.316
373	GLU	-0.316
374	MET	-0.316
375	THR	-0.316
376	ARG	-0.316
377	GLN	1.529
378	LEU	-0.316
379	ARG	-0.316
380	GLU	1.529
381	ARG	-0.316
382	GLU	-0.316
383	GLN	1.29
384	ARG	-0.316
385	MET	-0.316
386	ARG	-0.316
387	ASN	-0.316
388	GLN	-0.316
389	LEU	-0.316
390	GLU	-0.316
391	LEU	-0.316
392	ALA	-0.316
393	ALA	-0.316
394	ARG	-0.316
395	GLY	-0.316
396	PRO	-0.316
397	LEU	-0.316
398	ARG	-0.316
399	GLN	-0.316
400	THR	-0.316
401	PHE	0.376
402	THR	1.96
403	HIS	1.96
404	ASN	-0.316
405	PRO	0.137
406	LEU	-0.316
407	LEU	0.872
408	GLN	-0.316
409	PRO	-0.316
410	GLY	-0.316
411	LYS	-0.316
412	ASP	-0.316
413	ASN	-0.316
414	PRO	-0.316
415	PRO	-0.316
416	ASN	-0.316
417	ILE	-0.316
418	PRO	-0.316
419	SER	-0.316
420	SER	-0.316
421	SER	-0.316
422	SER	-0.316
423	LYS	-0.316
424	PRO	-0.316
425	LYS	-0.316
426	SER	1.5
427	LYS	0.205
428	TYR	1.5
429	PRO	-0.316
430	TRP	-0.316
431	HIS	1.5
432	ASP	-0.316
433	THR	-0.316
434	LEU	-0.316
435	GLY	-0.316
