## Supplementary material for "Copper sensing by OXA1L triggers a mitochondria-to-nucleus stress response to restrain cuproptosis": All Table: tableS7-GEPIA3_PanCancer_Analysis.xlsx

### Sheet: PanCancer_Log2FC_Matrix
name	dataset	n_tumor	n_normal	median_tumor	median_normal	t	p.val	Gene	Log2FC	Significance
ATF5	BRCA	1099	292	5.14	4.61	10.105	3.25e-23	ATF5	0.15668	***
ATF5	CESC	306	13	5.21	4.01	5.492	8.16e-08	ATF5	0.376854	***
ATF5	COAD	290	349	4.71	4.03	11.374	2.03e-27	ATF5	0.224432	***
ATF5	ESCA	182	286	4.4	3.87	10.745	3.28e-24	ATF5	0.184722	***
ATF5	HNSC	520	44	4.84	4.02	6.925	1.19e-11	ATF5	0.267205	***
ATF5	LIHC	371	160	7.19	9.59	-13.623	1.94e-36	ATF5	-0.415037	***
ATF5	LUAD	515	347	4.93	4.28	14.248	1.64e-41	ATF5	0.203533	***
ATF5	LUSC	498	338	5.31	4.3	19.921	1.58e-72	ATF5	0.303738	***
ATF5	OV	427	88	5.64	3.82	16.543	1.41e-49	ATF5	0.560906	***
ATF5	PAAD	179	171	4.59	3.1	18.167	2.42e-52	ATF5	0.564719	***
ATF5	PRAD	496	152	5.47	4.7	13.596	3.29e-37	ATF5	0.218449	***
ATF5	READ	93	151	4.53	4	6.387	8.6e-10	ATF5	0.17909	***
ATF5	STAD	414	211	4.51	3.93	9.328	1.86e-19	ATF5	0.198127	***
ATF5	THCA	512	338	4.79	4.37	10.76	2.13e-25	ATF5	0.132104	***
ATF5	UCEC	181	101	5.27	3.98	10.939	2e-23	ATF5	0.404149	***
DLAT	BRCA	1099	292	4.29	4.11	2.681	0.00743	DLAT	0.0616923	**
DLAT	CESC	306	13	3.73	3.69	0.826	0.409	DLAT	0.015513
DLAT	COAD	290	349	4.6	4.01	12.551	1.9e-32	DLAT	0.197571	***
DLAT	ESCA	182	286	4.61	4.23	7.919	1.77e-14	DLAT	0.123829	***
DLAT	HNSC	520	44	4.02	4.44	-3.449	0.000604	DLAT	-0.143025	***
DLAT	LIHC	371	160	3.24	2.62	8.138	2.9e-15	DLAT	0.305377	***
DLAT	LUAD	515	347	4.36	3.77	17.28	1.17e-57	DLAT	0.209247	***
DLAT	LUSC	498	338	4.28	3.72	16.364	2.08e-52	DLAT	0.201802	***
DLAT	OV	427	88	4.18	3.19	11.787	1.51e-28	DLAT	0.388878	***
DLAT	PAAD	179	171	3.74	2.05	26.32	8.64e-85	DLAT	0.864246	***
DLAT	PRAD	496	152	3.8	3.45	3.931	9.39e-05	DLAT	0.139019	***
DLAT	READ	93	151	4.68	3.8	9.203	1.69e-17	DLAT	0.299797	***
DLAT	STAD	414	211	4.38	3.36	19.488	2.1e-66	DLAT	0.381472	***
DLAT	THCA	512	338	4.18	3.92	3.186	0.00149	DLAT	0.0924209	**
DLAT	UCEC	181	101	3.69	3.42	2.083	0.0381	DLAT	0.109317	*
DNAJA3	BRCA	1099	292	5.3	4.64	19.216	3.71e-73	DNAJA3	0.191481	***
DNAJA3	CESC	306	13	5.07	4.82	1.539	0.125	DNAJA3	0.0728053
DNAJA3	COAD	290	349	5.48	4.83	15.375	1.33e-45	DNAJA3	0.181799	***
DNAJA3	ESCA	182	286	5.12	4.81	5.76	1.53e-08	DNAJA3	0.0899257	***
DNAJA3	HNSC	520	44	4.97	4.53	4.617	4.83e-06	DNAJA3	0.133453	***
DNAJA3	LIHC	371	160	4.92	4.84	-0.354	0.723	DNAJA3	0.0236029
DNAJA3	LUAD	515	347	4.87	4.52	10.809	1.26e-25	DNAJA3	0.10737	***
DNAJA3	LUSC	498	338	5.04	4.54	13.556	5.59e-38	DNAJA3	0.150417	***
DNAJA3	OV	427	88	4.72	4.96	-2.376	0.0179	DNAJA3	-0.0714057	*
DNAJA3	PAAD	179	171	4.62	3.8	14.886	3.98e-39	DNAJA3	0.281221	***
DNAJA3	PRAD	496	152	4.92	4.79	1.466	0.143	DNAJA3	0.0385532
DNAJA3	READ	93	151	5.55	4.81	11.793	1.16e-25	DNAJA3	0.206052	***
DNAJA3	STAD	414	211	4.85	4.3	11.859	2.14e-29	DNAJA3	0.173268	***
DNAJA3	THCA	512	338	4.75	4.97	-8.166	1.15e-15	DNAJA3	-0.0651842	***
DNAJA3	UCEC	181	101	4.61	4.91	-3.85	0.000147	DNAJA3	-0.0907655	***
FDX1	BRCA	1099	292	2.87	2.99	-4.651	3.62e-06	FDX1	-0.0588937	***
FDX1	CESC	306	13	2.99	2.86	1.127	0.26	FDX1	0.0639118
FDX1	COAD	290	349	3.51	2.92	11.657	1.35e-28	FDX1	0.264675	***
FDX1	ESCA	182	286	3.43	3.07	9.891	4.58e-21	FDX1	0.159478	***
FDX1	HNSC	520	44	2.83	3.01	-1.724	0.0853	FDX1	-0.0886576
FDX1	LIHC	371	160	3.88	3.87	0.489	0.625	FDX1	0.0037135
FDX1	LUAD	515	347	3.49	3.41	2.241	0.0253	FDX1	0.0333586	*
FDX1	LUSC	498	338	3.32	3.39	-1.748	0.0808	FDX1	-0.0300126
FDX1	OV	427	88	2.91	2.43	6.344	4.92e-10	FDX1	0.259087	***
FDX1	PAAD	179	171	3.35	2.37	20.08	4.13e-60	FDX1	0.4975	***
FDX1	PRAD	496	152	3.33	3.07	3.236	0.00127	FDX1	0.116918	**
FDX1	READ	93	151	3.53	2.76	11.484	1.18e-24	FDX1	0.353863	***
FDX1	STAD	414	211	3.43	2.9	12.85	1.08e-33	FDX1	0.241389	***
FDX1	THCA	512	338	3.69	3.76	-2.546	0.0111	FDX1	-0.0270393	*
FDX1	UCEC	181	101	3.22	2.75	7.174	6.55e-12	FDX1	0.226866	***
HSPA9	BRCA	1099	292	7.24	6.64	15.974	7.34e-53	HSPA9	0.124627	***
HSPA9	CESC	306	13	6.82	6.43	3.193	0.00155	HSPA9	0.0848249	**
HSPA9	COAD	290	349	7.23	6.44	15.708	3.07e-47	HSPA9	0.166691	***
HSPA9	ESCA	182	286	6.7	6.44	6.131	1.87e-09	HSPA9	0.0570136	***
HSPA9	HNSC	520	44	6.73	6.57	2.725	0.00663	HSPA9	0.034661	**
HSPA9	LIHC	371	160	7.26	6.52	12.411	3.21e-31	HSPA9	0.154872	***
HSPA9	LUAD	515	347	6.65	6.37	5.426	7.5e-08	HSPA9	0.0619658	***
HSPA9	LUSC	498	338	6.72	6.38	7.03	4.3e-12	HSPA9	0.0747906	***
HSPA9	OV	427	88	6.38	6.73	-5.024	6.99e-07	HSPA9	-0.0769327	***
HSPA9	PAAD	179	171	6.46	5.26	18.26	1.01e-52	HSPA9	0.295963	***
HSPA9	PRAD	496	152	7	6.5	11.574	2.76e-28	HSPA9	0.106757	***
HSPA9	READ	93	151	7.34	6.37	10.931	7.21e-23	HSPA9	0.204188	***
HSPA9	STAD	414	211	6.56	6.02	10.309	4.08e-23	HSPA9	0.123735	***
HSPA9	THCA	512	338	6.59	6.81	-4.006	6.71e-05	HSPA9	-0.0473057	***
HSPA9	UCEC	181	101	6.81	6.41	5.555	6.46e-08	HSPA9	0.0871984	***
HSPD1	BRCA	1099	292	7.83	7.08	17.417	1.32e-61	HSPD1	0.145068	***
HSPD1	CESC	306	13	7.59	6.72	3.555	0.000435	HSPD1	0.175393	***
HSPD1	COAD	290	349	8.77	6.83	28.777	2.58e-117	HSPD1	0.360225	***
HSPD1	ESCA	182	286	8.03	6.76	16.568	8.26e-49	HSPD1	0.24804	***
HSPD1	HNSC	520	44	7.61	6.8	8.067	4.37e-15	HSPD1	0.162136	***
HSPD1	LIHC	371	160	7.99	7.39	8.491	2.08e-16	HSPD1	0.112475	***
HSPD1	LUAD	515	347	7.55	6.8	10.281	1.84e-23	HSPD1	0.150731	***
HSPD1	LUSC	498	338	7.94	6.84	15.896	6.68e-50	HSPD1	0.214851	***
HSPD1	OV	427	88	7.36	7.39	-1.645	0.101	HSPD1	-0.00586065
HSPD1	PAAD	179	171	7.16	6.55	9.068	9.05e-18	HSPD1	0.128277	***
HSPD1	PRAD	496	152	7.68	6.86	15.778	1.11e-47	HSPD1	0.162673	***
HSPD1	READ	93	151	8.95	6.73	19.786	1.76e-52	HSPD1	0.41075	***
HSPD1	STAD	414	211	7.76	6.34	17.019	1.26e-53	HSPD1	0.291158	***
HSPD1	THCA	512	338	6.75	6.79	-2.313	0.0209	HSPD1	-0.0085115	*
HSPD1	UCEC	181	101	7.95	6.95	9.612	4.35e-19	HSPD1	0.193681	***
HSPE1	BRCA	1099	292	7.82	6.69	27.5	2.82e-133	HSPE1	0.224851	***
HSPE1	CESC	306	13	8.06	6.38	8.32	2.65e-15	HSPE1	0.336753	***
HSPE1	COAD	290	349	8.64	6.91	24.694	5.79e-95	HSPE1	0.321928	***
HSPE1	ESCA	182	286	7.92	6.87	13.582	1.23e-35	HSPE1	0.204912	***
HSPE1	HNSC	520	44	7.66	6.87	7.983	8.06e-15	HSPE1	0.156818	***
HSPE1	LIHC	371	160	8.37	7.72	8.778	2.3e-17	HSPE1	0.116482	***
HSPE1	LUAD	515	347	7.7	6.76	14.044	1.74e-40	HSPE1	0.187575	***
HSPE1	LUSC	498	338	8.1	6.78	19.617	9.49e-71	HSPE1	0.25629	***
HSPE1	OV	427	88	7.96	6.9	11.626	6.79e-28	HSPE1	0.205894	***
HSPE1	PAAD	179	171	7.37	5.63	19.902	2.19e-59	HSPE1	0.387926	***
HSPE1	PRAD	496	152	7.82	7.04	15.928	2.01e-48	HSPE1	0.151389	***
HSPE1	READ	93	151	8.84	6.72	19.403	3.22e-51	HSPE1	0.395071	***
HSPE1	STAD	414	211	7.81	6.3	20.542	5.42e-72	HSPE1	0.309529	***
HSPE1	THCA	512	338	6.86	6.88	-2.319	0.0206	HSPE1	-0.00419388	*
HSPE1	UCEC	181	101	8.39	6.57	16.633	1.12e-43	HSPE1	0.352302	***
LIAS	BRCA	1099	292	2.99	3.17	-7.695	2.67e-14	LIAS	-0.0840643	***
LIAS	CESC	306	13	2.72	3.16	-2.578	0.0104	LIAS	-0.215582	*
LIAS	COAD	290	349	3.25	3.26	0.126	0.9	LIAS	-0.00441867
LIAS	ESCA	182	286	2.57	3.2	-11.142	1.01e-25	LIAS	-0.315202	***
LIAS	HNSC	520	44	2.64	2.81	-2.043	0.0415	LIAS	-0.0897028	*
LIAS	LIHC	371	160	2.86	2.56	6.67	6.46e-11	LIAS	0.159282	***
LIAS	LUAD	515	347	2.8	2.68	6.913	9.22e-12	LIAS	0.062964	***
LIAS	LUSC	498	338	2.74	2.68	4.963	8.43e-07	LIAS	0.0318254	***
LIAS	OV	427	88	2.62	3.53	-13.445	1.62e-35	LIAS	-0.428687	***
LIAS	PAAD	179	171	2.7	2.35	8.729	1.09e-16	LIAS	0.199506	***
LIAS	PRAD	496	152	2.83	2.91	-2.732	0.00647	LIAS	-0.0400774	**
LIAS	READ	93	151	3.05	3.21	-1.189	0.236	LIAS	-0.073529
LIAS	STAD	414	211	2.66	2.83	-0.748	0.455	LIAS	-0.0890512
LIAS	THCA	512	338	2.94	3.13	-6.181	9.87e-10	LIAS	-0.0900496	***
LIAS	UCEC	181	101	2.82	3.21	-6.816	5.72e-11	LIAS	-0.186259	***
LONP1	BRCA	1099	292	5.41	5.06	10.707	9.28e-26	LONP1	0.0963071	***
LONP1	CESC	306	13	5.65	5.27	2.828	0.00498	LONP1	0.100264	**
LONP1	COAD	290	349	5.8	4.98	17.147	1.8e-54	LONP1	0.219498	***
LONP1	ESCA	182	286	5.29	4.72	11.069	1.93e-25	LONP1	0.164152	***
LONP1	HNSC	520	44	5.4	4.79	7.704	5.98e-14	LONP1	0.172594	***
LONP1	LIHC	371	160	5.79	5.19	11.674	3.54e-28	LONP1	0.157541	***
LONP1	LUAD	515	347	5.43	5.19	4.172	3.33e-05	LONP1	0.065095	***
LONP1	LUSC	498	338	5.59	5.22	7.697	3.93e-14	LONP1	0.0986159	***
LONP1	OV	427	88	4.74	5.19	-5.496	6.13e-08	LONP1	-0.130584	***
LONP1	PAAD	179	171	5.29	3.98	19.735	1.04e-58	LONP1	0.409604	***
LONP1	PRAD	496	152	5.62	5.32	9.193	5.19e-19	LONP1	0.0789994	***
LONP1	READ	93	151	5.57	5.09	7.871	1.17e-13	LONP1	0.129768	***
LONP1	STAD	414	211	4.89	4.6	6.904	1.25e-11	LONP1	0.088015	***
LONP1	THCA	512	338	5.61	5.36	10.017	2.13e-22	LONP1	0.065648	***
LONP1	UCEC	181	101	6.07	5.31	8.978	4.12e-17	LONP1	0.192645	***
MRPL20	BRCA	1099	292	7.16	6.83	10.727	7.54e-26	MRPL20	0.0679768	***
MRPL20	CESC	306	13	7.28	6.76	3.41	0.000732	MRPL20	0.106763	***
MRPL20	COAD	290	349	7.11	6.82	6.396	3.08e-10	MRPL20	0.0599917	***
MRPL20	ESCA	182	286	6.65	6.56	2.822	0.00498	MRPL20	0.0196288	**
MRPL20	HNSC	520	44	6.98	6.83	3.047	0.00242	MRPL20	0.0312961	**
MRPL20	LIHC	371	160	6.79	6.14	13.763	4.67e-37	MRPL20	0.144948	***
MRPL20	LUAD	515	347	7.05	6.73	11.239	1.93e-27	MRPL20	0.0669196	***
MRPL20	LUSC	498	338	6.98	6.73	8.686	1.97e-17	MRPL20	0.0525439	***
MRPL20	OV	427	88	6.73	6.48	3.661	0.000278	MRPL20	0.0545301	***
MRPL20	PAAD	179	171	6.98	5.71	19.394	2.52e-57	MRPL20	0.289277	***
MRPL20	PRAD	496	152	7.55	7.11	12.9	4.85e-34	MRPL20	0.086509	***
MRPL20	READ	93	151	6.98	7	0.963	0.337	MRPL20	-0.00412199
MRPL20	STAD	414	211	6.56	6.18	7.266	1.11e-12	MRPL20	0.085954	***
MRPL20	THCA	512	338	7.24	7.08	5.836	7.61e-09	MRPL20	0.0321954	***
MRPL20	UCEC	181	101	7.57	6.84	9.233	6.74e-18	MRPL20	0.146094	***
OXA1L	BRCA	1099	292	6.49	6.65	-7.09	2.13e-12	OXA1L	-0.0350825	***
OXA1L	CESC	306	13	6.34	6.43	-1.549	0.122	OXA1L	-0.0203041
OXA1L	COAD	290	349	6.42	6.54	-2.162	0.031	OXA1L	-0.0266762	*
OXA1L	ESCA	182	286	6.51	6.37	3.536	0.000448	OXA1L	0.0313155	***
OXA1L	HNSC	520	44	6.22	6.16	1.052	0.293	OXA1L	0.0139617
OXA1L	LIHC	371	160	6.37	6.03	8.409	3.86e-16	OXA1L	0.0790079	***
OXA1L	LUAD	515	347	6.42	6.59	-3.5	0.000489	OXA1L	-0.0376473	***
OXA1L	LUSC	498	338	6.25	6.6	-8.357	2.68e-16	OXA1L	-0.0784876	***
OXA1L	OV	427	88	6.56	6.57	-0.807	0.42	OXA1L	-0.00219421
OXA1L	PAAD	179	171	6.29	5.8	8.357	1.56e-15	OXA1L	0.116814	***
OXA1L	PRAD	496	152	6.21	6.32	-4.612	4.82e-06	OXA1L	-0.0252909	***
OXA1L	READ	93	151	6.2	6.57	-4.066	6.48e-05	OXA1L	-0.0834943	***
OXA1L	STAD	414	211	6.61	6.31	8.641	4.69e-17	OXA1L	0.0669067	***
OXA1L	THCA	512	338	6.64	6.86	-8.918	2.88e-18	OXA1L	-0.0469558	***
OXA1L	UCEC	181	101	6.33	6.64	-5.961	7.51e-09	OXA1L	-0.0688715	***
